# Single-cell analysis of chromatin accessibility and gene expression in *Drosophila melanogaster* embryos following hypoxia treatment

**DOI:** 10.64898/2026.07.18.739350

**Authors:** Dan Zhou, Chenxu Zhu, Jin Xue, Caitlin Marsh, Tsering Stobdan, Bing Ren, Gabriel G. Haddad

## Abstract

Limited oxygen supply or hypoxia can impair fetal development and lead to developmental disorders, but the molecular mechanism underlying this phenomenon remains poorly understood. It is also well known that hypoxia results in transcriptomic alterations and epigenetic reprogramming. *Drosophila melanogaster* (fruit fly) has been used for decades as a powerful model to dissect the molecular mechanisms regulating development. To better understand the role of early hypoxic stress on development, we performed single-cell joint analysis of chromatin accessibility and transcriptome to characterize the influence of hypoxia on *Drosophila* embryonic development. We identified hypoxia-induced alterations in both gene expression and chromatin accessibility across 22 cell groups, especially in the genes regulating organogenesis and development of neuronal, tracheal, and muscular systems, including a reduction of germ cells, suggesting a long-lasting influence of hypoxic stress at an early embryonic stage on development and reproduction. In summary, this study demonstrates that early embryonic hypoxia induces cell type- and dose-dependent changes in chromatin accessibility and gene expression, leading to distinct developmental phenotypic responses, such as reduced number of germ cells under both 3% and 5% O₂. We further conclude that the *tramtrack* (*ttk*) gene is critical in germ cell development and reproduction in *Drosophila melanogaster*.
