## Supplementary material for "Single-cell analysis of chromatin accessibility and gene expression in *Drosophila melanogaster* embryos following hypoxia treatment": Table S1

### Sheet: S1. Cell number per cluster
Table S1. Number of cells per cluster
Supplementary_#	Cluster_Name	# of Cells per Cluster			Proportion of Cells (%)			Proportional Fold_Change
		RA	O2 _5%	O2 _3%	RA	O2 _5%	O2 _3%	O2 _5% vs RA	O2 _3% vs RA
Supplementary_Table_1	Blastoderm	342	462	239	3.63675	2.61283	2.16721	-1.39188	-1.67808
Supplementary_Table_2	Ectoderm-1	1870	2296	1784	19.8852	12.985	16.177	-1.5314	-1.22922
Supplementary_Table_3	Ectoderm-2	767	1730	926	8.1561	9.78396	8.39681	1.19959	1.02951
Supplementary_Table_4	Ectoderm-3	877	406	566	9.32582	2.29612	5.13239	-4.06155	-1.81705
Supplementary_Table_5	Ectoderm-4	589	244	402	6.26329	1.37993	3.64527	-4.53883	-1.7182
Supplementary_Table_6	Ectoderm-5	643	401	904	6.83752	2.26784	8.19732	-3.01499	1.19887
Supplementary_Table_7	Ectoderm-6	292	358	280	3.10506	2.02466	2.53899	-1.53362	-1.22295
Supplementary_Table_8	Epidermis-1	104	495	256	1.10591	2.79946	2.32136	2.53136	2.09905
Supplementary_Table_9	Epidermis-2	171	722	299	1.81838	4.08325	2.71128	2.24555	1.49105
Supplementary_Table_10	Gap	556	674	510	5.91238	3.81179	4.62459	-1.55108	-1.27846
Supplementary_Table_11	Germ_cell	666	254	125	7.08209	1.43649	1.13348	-4.93014	-6.24811
Supplementary_Table_12	Hindgut_proper_primordium	164	339	226	1.74394	1.9172	2.04933	1.09935	1.17512
Supplementary_Table_13	Muscle_precursor-1	137	687	318	1.45683	3.88531	2.88357	2.66697	1.97935
Supplementary_Table_14	Muscle_precursor-2	69	1056	293	0.73373	5.97218	2.65687	8.13947	3.62105
Supplementary_Table_15	Muscle-1	21	161	42	0.223309	0.91053	0.380849	4.07744	1.70548
Supplementary_Table_16	Muscle-2	192	951	407	2.04168	5.37835	3.69061	2.63427	1.80763
Supplementary_Table_17	Muscle-3	57	472	173	0.606125	2.66938	1.56873	4.40401	2.58814
Supplementary_Table_18	Muscle-4	38	505	129	0.404083	2.85601	1.16975	7.06788	2.89482
Supplementary_Table_19	Neuronal_lineage-1	388	1052	1208	4.1259	5.94955	10.9539	1.442	2.65492
Supplementary_Table_20	Neuronal_lineage-2	105	1422	483	1.11655	8.04208	4.37976	7.20264	3.9226
Supplementary_Table_21	Neuronal_lineage-3	954	2153	969	10.1446	12.1762	8.78672	1.20026	-1.15454
Supplementary_Table_22	Sensory_complex	402	842	489	4.27478	4.7619	4.43417	1.11395	1.03729
Total #:		9404	17682	11028	100	100	100
