## Supplementary material for "Single-cell analysis of chromatin accessibility and gene expression in *Drosophila melanogaster* embryos following hypoxia treatment": Table S2

### Sheet: S2. Number of DEGs
Table S2. Number of DEGs in each cluster (|FC|>2.0, p<0.05)
Supplementary_#	Cluster_Name	HYP3			HYP5			Overlaps
		Total	Up-regulated	Down-regulated	Total	Up-regulated	Down-regulated	Common	Opposite
Supplementary_Table_1	Blastoderm	1255	732	523	1372	857	515	777	0
Supplementary_Table_2	Ectoderm_1	1645	908	737	2267	1394	873	1224	1
Supplementary_Table_3	Ectoderm_2	1205	709	496	1841	1089	752	869	1
Supplementary_Table_4	Ectoderm_3	1172	622	550	1565	891	674	762	1
Supplementary_Table_5	Ectoderm_4	1551	922	629	1422	784	638	722	0
Supplementary_Table_6	Ectoderm_5	1532	928	604	886	573	313	320	1
Supplementary_Table_7	Ectoderm_6	890	499	391	1324	787	537	626	2
Supplementary_Table_8	Epidermis_1	235	128	107	528	289	239	144	0
Supplementary_Table_9	Epidermis_2	571	282	289	1178	685	493	340	1
Supplementary_Table_10	Gap	860	466	394	1358	838	520	631	0
Supplementary_Table_11	Germ_cell	1109	637	472	937	617	320	442	0
Supplementary_Table_12	Hindgut_proper_primordium	80	27	53	420	219	201	46	0
Supplementary_Table_13	Muscle_precursor_1	40	16	24	265	156	109	20	0
Supplementary_Table_14	Muscle_precursor_2	50	22	28	322	213	109	35	0
Supplementary_Table_15	Muscle_1	22	12	10	144	79	65	17	0
Supplementary_Table_16	Muscle_2	348	173	175	1441	817	624	247	0
Supplementary_Table_17	Muscle_3	210	88	122	624	333	291	147	0
Supplementary_Table_18	Muscle_4	35	21	14	272	153	119	14	0
Supplementary_Table_19	Neuronal_lineage_1	1560	783	777	1017	577	440	429	25
Supplementary_Table_20	Neuronal_lineage_2	179	106	73	791	530	261	100	6
Supplementary_Table_21	Neuronal_lineage_3	1347	780	567	2568	1560	1008	1047	0
Supplementary_Table_22	Sensory_complex	179	72	107	586	331	255	88	0
TOTAL DEGs		16075	8933	7142	23128	13772	9356	9047	38
