## Supplementary material for "Single-cell analysis of chromatin accessibility and gene expression in *Drosophila melanogaster* embryos following hypoxia treatment": Table S3

### Sheet: S3. ATAC-seq Summary
Table S3. Number of ATAC-seq peaks
Cluster_Name	Group-1. All Shared	Group-2. Both Decreased	Group-3. Decrease in HYP3 Only	Group-4. Decreased in HYP5 Only	Group-5. Both Increased	Group-6. Increased in HYP3 Only	Group-7. Increased in HYP5 Only	Total Counts
Blastoderm	3494	13114	6058	4098	4545	17129	12287	60725
Ectoderm-1	4967	11377	5612	4662	5074	17329	11567	60588
Ectoderm-2	3371	13212	5471	4521	4976	18895	12829	63275
Ectoderm-3	3383	13548	4742	5369	4464	18442	13853	63801
Ectoderm-4	2933	13921	5268	5238	4172	19122	14545	65199
Ectoderm-5	4444	12440	5329	5419	4931	17555	12191	62309
Ectoderm-6	3096	14122	4828	4636	4911	17914	13497	63004
Epidermis-1	973	10081	2843	2133	3890	15084	18790	53794
Epidermis-2	2413	15328	4915	4137	4552	18548	14447	64340
Gap	2777	14666	4678	4503	4689	18856	14415	64584
Germ_cell	1766	16597	6388	2895	2344	11584	15718	57292
Hindgut_proper_primordium	1350	12229	3352	2948	4475	17375	17703	59432
Muscle_precursor-1	1579	11761	3311	2757	4568	16915	17303	58194
Muscle_precursor-2	0	0	0	0	5433	17877	20793	44103
Muscle-1	0	0	0	0	0	0	18004	18004
Muscle-2	3060	14564	4939	4145	5085	19469	14281	65543
Muscle-3	1383	10388	2810	2497	4912	18530	17394	57914
Muscle-4	0	0	0	0	4435	15889	22171	42495
Neuronal_lineage-1	1675	15762	4770	4104	3557	18948	15691	64507
Neuronal_lineage-2	0	0	0	0	5270	18036	18870	42176
Neuronal_lineage-3	4013	13403	5406	4380	5053	19076	12468	63799
Sensory_complex	N/D	N/D	N/D	N/D	N/D	N/D	N/D	N/D
