## Supplementary material for "Single-cell analysis of chromatin accessibility and gene expression in *Drosophila melanogaster* embryos following hypoxia treatment": Table S4

### Sheet: TF Enrichment
Table S4. ATAC-seq TF enrichment
Motif Name	Consensus	P-value	Log P-value	q-value (Benjamini)	# of Target Sequences with Motif(of 72)	% of Target Sequences with Motif	# of Background Sequences with Motif(of 48893)	% of Background Sequences with Motif
Blastoderm_RA
Zelda(Zf)/Embryo-zld-ChIP-Seq(GSE65441)/Homer	KBCTACCTGW	1e-26	-60.73	0	1043	0.0365	730.4	0.0258
Trl(Zf)/S2-GAGAfactor-ChIP-Seq(GSE40646)/Homer	RGAGAGAG	1e-20	-46.77	0	5246	0.1835	4604.7	0.1628
Initiator/Drosophila-Promoters/Homer	NTCAGTYG	1e-07	-17.67	0	6137	0.2147	5701.1	0.2016
DREF/Drosophila-Promoters/Homer	AVYTATCGATAD	0.0001	-11.08	0.0001	485	0.017	396	0.014
Unknown1(NR/Ini-like)/Drosophila-Promoters/Homer	MYGGTCACACTG	0.001	-8.734	0.0005	691	0.0242	595.3	0.021
M1BP(Zf)/S2R+-M1BP-ChIP-Seq(GSE49842)/Homer	CAGTGTGACCGT	0.01	-5.869	0.008	702	0.0246	625.3	0.0221
Dorsal(RHD)/Embryo-dl-ChIP-Seq(GSE65441)/Homer	GGGAAAAMCCCG	0.01	-5.718	0.008	592	0.0207	523.8	0.0185
caudal(Homeobox)/Drosophila-Embryos-ChIP-Chip(modEncode)/Homer	GGYCATAAAW	0.01	-4.812	0.0173	4252	0.1488	4065.7	0.1438
Unknown3/Drosophila-Promoters/Homer	ACVAKCTGGCAGCGC	0.1	-4.266	0.0265	382	0.0134	337.4	0.0119
E-box/Drosophila-Promoters/Homer	AACAGCTGTTHN	0.1	-2.491	0.1407	787	0.0275	741.2	0.0262
Unknown5/Drosophila-Promoters/Homer	GCTGATAASV	0.1	-2.333	0.1499	2287	0.08	2204.9	0.078
Unknown2/Drosophila-Promoters/Homer	CATCMCTA	1	-1.75	0.2462	1738	0.0608	1682.6	0.0595
Unknown4/Drosophila-Promoters/Homer	AAAAATACCRMA	1	-1.205	0.3919	544	0.019	526.6	0.0186
dHNF4(NR)/Fly-HNF4-ChIP-Seq(GSE73675)/Homer	GGTCCAAAGTCCAMT	1	-0.4638	0.7636	123	0.0043	125.5	0.0044
Unknown6/Drosophila-Promoters/Homer	AATTTTAAAA	1	-0.1299	0.9953	3472	0.1215	3499.4	0.1237
bcd(Homeobox)/Embryo-Bcd-ChIP-Seq(GSE86966)/Homer	VNNGGATTADNN	1	-0.01826	1	3106	0.1087	3183.3	0.1126
TATA-box/Drosophila-Promoters/Homer	CTATAAAAGCSV	1	-1e-06	1	258	0.009	337.9	0.0119
Blastoderm_HYP3
Trl(Zf)/S2-GAGAfactor-ChIP-Seq(GSE40646)/Homer	RGAGAGAG	0.1	-3.989	0.3147	16	0.2222	6263.2	0.1281
Initiator/Drosophila-Promoters/Homer	NTCAGTYG	1	-1.963	1	19	0.2639	10046	0.2055
Unknown3/Drosophila-Promoters/Homer	ACVAKCTGGCAGCGC	1	-1.894	1	2	0.0278	466.5	0.0095
DREF/Drosophila-Promoters/Homer	AVYTATCGATAD	1	-1.184	1	2	0.0278	756.1	0.0155
Unknown5/Drosophila-Promoters/Homer	GCTGATAASV	1	-1.106	1	7	0.0972	3819.5	0.0781
M1BP(Zf)/S2R+-M1BP-ChIP-Seq(GSE49842)/Homer	CAGTGTGACCGT	1	-0.9457	1	2	0.0278	910.4	0.0186
E-box/Drosophila-Promoters/Homer	AACAGCTGTTHN	1	-0.8322	1	2	0.0278	1001.6	0.0205
Unknown4/Drosophila-Promoters/Homer	AAAAATACCRMA	1	-0.7598	1	2	0.0278	1067.4	0.0218
Zelda(Zf)/Embryo-zld-ChIP-Seq(GSE65441)/Homer	KBCTACCTGW	1	-0.7403	1	2	0.0278	1087	0.0222
Dorsal(RHD)/Embryo-dl-ChIP-Seq(GSE65441)/Homer	GGGAAAAMCCCG	1	-0.3813	1	1	0.0139	774.9	0.0158
bcd(Homeobox)/Embryo-Bcd-ChIP-Seq(GSE86966)/Homer	VNNGGATTADNN	1	-0.3294	1	7	0.0972	5532.8	0.1132
Unknown1(NR/Ini-like)/Drosophila-Promoters/Homer	MYGGTCACACTG	1	-0.3077	1	1	0.0139	894.1	0.0183
Unknown2/Drosophila-Promoters/Homer	CATCMCTA	1	-0.2953	1	3	0.0417	2603.6	0.0532
caudal(Homeobox)/Drosophila-Embryos-ChIP-Chip(modEncode)/Homer	GGYCATAAAW	1	-0.08574	1	8	0.1111	7971.6	0.163
Unknown6/Drosophila-Promoters/Homer	AATTTTAAAA	1	-0.08219	1	8	0.1111	8020.2	0.164
dHNF4(NR)/Fly-HNF4-ChIP-Seq(GSE73675)/Homer	GGTCCAAAGTCCAMT	1	0	1	0	0	197.4	0.004
TATA-box/Drosophila-Promoters/Homer	CTATAAAAGCSV	1	0	1	0	0	596.8	0.0122
Blastoderm_HYP5
M1BP(Zf)/S2R+-M1BP-ChIP-Seq(GSE49842)/Homer	CAGTGTGACCGT	0.1	-3.618	0.4562	8	0.043	928.1	0.019
Unknown3/Drosophila-Promoters/Homer	ACVAKCTGGCAGCGC	0.1	-3.015	0.4562	5	0.0269	517.1	0.0106
Trl(Zf)/S2-GAGAfactor-ChIP-Seq(GSE40646)/Homer	RGAGAGAG	0.1	-2.925	0.4562	32	0.172	6289.3	0.1288
Zelda(Zf)/Embryo-zld-ChIP-Seq(GSE65441)/Homer	KBCTACCTGW	0.1	-2.716	0.4562	8	0.043	1119.7	0.0229
DREF/Drosophila-Promoters/Homer	AVYTATCGATAD	1	-2.125	0.4562	5	0.0269	680	0.0139
Unknown1(NR/Ini-like)/Drosophila-Promoters/Homer	MYGGTCACACTG	1	-1.233	0.8259	5	0.0269	943.9	0.0193
E-box/Drosophila-Promoters/Homer	AACAGCTGTTHN	1	-0.9241	0.9639	5	0.0269	1084.3	0.0222
bcd(Homeobox)/Embryo-Bcd-ChIP-Seq(GSE86966)/Homer	VNNGGATTADNN	1	-0.5677	1	21	0.1129	5605.7	0.1148
Unknown4/Drosophila-Promoters/Homer	AAAAATACCRMA	1	-0.5524	1	4	0.0215	1059.1	0.0217
Initiator/Drosophila-Promoters/Homer	NTCAGTYG	1	-0.3959	1	36	0.1935	9985.1	0.2045
Unknown2/Drosophila-Promoters/Homer	CATCMCTA	1	-0.3841	1	9	0.0484	2642.1	0.0541
Unknown5/Drosophila-Promoters/Homer	GCTGATAASV	1	-0.3678	1	13	0.0699	3789.2	0.0776
Unknown6/Drosophila-Promoters/Homer	AATTTTAAAA	1	-0.3049	1	27	0.1452	7806	0.1599
caudal(Homeobox)/Drosophila-Embryos-ChIP-Chip(modEncode)/Homer	GGYCATAAAW	1	-0.2915	1	27	0.1452	7846.3	0.1607
Dorsal(RHD)/Embryo-dl-ChIP-Seq(GSE65441)/Homer	GGGAAAAMCCCG	1	-0.1714	1	2	0.0108	863.7	0.0177
dHNF4(NR)/Fly-HNF4-ChIP-Seq(GSE73675)/Homer	GGTCCAAAGTCCAMT	1	0	1	0	0	196.5	0.004
TATA-box/Drosophila-Promoters/Homer	CTATAAAAGCSV	1	0	1	0	0	581.3	0.0119
Ectoderm_1_RA
Trl(Zf)/S2-GAGAfactor-ChIP-Seq(GSE40646)/Homer	RGAGAGAG	1e-25	-59.84	0	5345	0.1923	4600.4	0.168
Zelda(Zf)/Embryo-zld-ChIP-Seq(GSE65441)/Homer	KBCTACCTGW	1e-21	-50.04	0	1037	0.0373	748.6	0.0273
M1BP(Zf)/S2R+-M1BP-ChIP-Seq(GSE49842)/Homer	CAGTGTGACCGT	1e-11	-25.78	0	791	0.0285	609	0.0222
Unknown1(NR/Ini-like)/Drosophila-Promoters/Homer	MYGGTCACACTG	1e-08	-18.64	0	741	0.0267	590.3	0.0216
Unknown3/Drosophila-Promoters/Homer	ACVAKCTGGCAGCGC	1e-06	-14.97	0	423	0.0152	325	0.0119
E-box/Drosophila-Promoters/Homer	AACAGCTGTTHN	0.0001	-9.364	0.0002	812	0.0292	701	0.0256
DREF/Drosophila-Promoters/Homer	AVYTATCGATAD	0.001	-8.788	0.0004	484	0.0174	403.1	0.0147
Unknown4/Drosophila-Promoters/Homer	AAAAATACCRMA	0.001	-7.692	0.001	539	0.0194	459.2	0.0168
Unknown5/Drosophila-Promoters/Homer	GCTGATAASV	0.001	-7.127	0.0015	2286	0.0822	2112.9	0.0771
Unknown2/Drosophila-Promoters/Homer	CATCMCTA	0.01	-5.407	0.0076	1734	0.0624	1607	0.0587
bcd(Homeobox)/Embryo-Bcd-ChIP-Seq(GSE86966)/Homer	VNNGGATTADNN	0.1	-3.142	0.0668	3085	0.111	2951.5	0.1078
Unknown6/Drosophila-Promoters/Homer	AATTTTAAAA	0.1	-3.095	0.0668	3237	0.1164	3100.1	0.1132
Initiator/Drosophila-Promoters/Homer	NTCAGTYG	0.1	-2.44	0.114	5942	0.2137	5762.5	0.2104
caudal(Homeobox)/Drosophila-Embryos-ChIP-Chip(modEncode)/Homer	GGYCATAAAW	0.1	-2.343	0.1166	3967	0.1427	3834	0.14
dHNF4(NR)/Fly-HNF4-ChIP-Seq(GSE73675)/Homer	GGTCCAAAGTCCAMT	1	-1.697	0.2076	128	0.0046	116.2	0.0042
Dorsal(RHD)/Embryo-dl-ChIP-Seq(GSE65441)/Homer	GGGAAAAMCCCG	1	-0.4183	0.6993	526	0.0189	527.5	0.0193
TATA-box/Drosophila-Promoters/Homer	CTATAAAAGCSV	1	-6e-06	1	239	0.0086	308.5	0.0113
Ectoderm_1_HYP3
caudal(Homeobox)/Drosophila-Embryos-ChIP-Chip(modEncode)/Homer	GGYCATAAAW	0.01	-5.056	0.1083	27	0.2368	7137.7	0.1454
Unknown6/Drosophila-Promoters/Homer	AATTTTAAAA	1	-2.06	1	20	0.1754	6599.1	0.1344
bcd(Homeobox)/Embryo-Bcd-ChIP-Seq(GSE86966)/Homer	VNNGGATTADNN	1	-1.935	1	17	0.1491	5556.3	0.1132
Unknown4/Drosophila-Promoters/Homer	AAAAATACCRMA	1	-1.917	1	4	0.0351	875.2	0.0178
Unknown3/Drosophila-Promoters/Homer	ACVAKCTGGCAGCGC	1	-1.907	1	3	0.0263	572.5	0.0117
Zelda(Zf)/Embryo-zld-ChIP-Seq(GSE65441)/Homer	KBCTACCTGW	1	-1.849	1	5	0.0439	1226.1	0.025
E-box/Drosophila-Promoters/Homer	AACAGCTGTTHN	1	-1.821	1	5	0.0439	1238.1	0.0252
M1BP(Zf)/S2R+-M1BP-ChIP-Seq(GSE49842)/Homer	CAGTGTGACCGT	1	-0.8542	1	3	0.0263	1024.1	0.0209
Trl(Zf)/S2-GAGAfactor-ChIP-Seq(GSE40646)/Homer	RGAGAGAG	1	-0.3811	1	15	0.1316	7051.2	0.1436
Unknown1(NR/Ini-like)/Drosophila-Promoters/Homer	MYGGTCACACTG	1	-0.3711	1	2	0.0175	1024.2	0.0209
DREF/Drosophila-Promoters/Homer	AVYTATCGATAD	1	-0.2895	1	1	0.0088	591.5	0.0121
Unknown2/Drosophila-Promoters/Homer	CATCMCTA	1	-0.2864	1	5	0.0439	2678.7	0.0546
Unknown5/Drosophila-Promoters/Homer	GCTGATAASV	1	-0.2608	1	7	0.0614	3726.7	0.0759
Dorsal(RHD)/Embryo-dl-ChIP-Seq(GSE65441)/Homer	GGGAAAAMCCCG	1	-0.0943	1	1	0.0088	1026.4	0.0209
Initiator/Drosophila-Promoters/Homer	NTCAGTYG	1	-0.01417	1	15	0.1316	10150.4	0.2068
dHNF4(NR)/Fly-HNF4-ChIP-Seq(GSE73675)/Homer	GGTCCAAAGTCCAMT	1	0	1	0	0	223.3	0.0045
TATA-box/Drosophila-Promoters/Homer	CTATAAAAGCSV	1	0	1	0	0	528.1	0.0108
Ectoderm_1_HYP5
Zelda(Zf)/Embryo-zld-ChIP-Seq(GSE65441)/Homer	KBCTACCTGW	0.1	-3.682	0.4279	14	0.0423	1144.6	0.0233
caudal(Homeobox)/Drosophila-Embryos-ChIP-Chip(modEncode)/Homer	GGYCATAAAW	0.1	-3.32	0.4279	65	0.1964	7751.6	0.1581
Trl(Zf)/S2-GAGAfactor-ChIP-Seq(GSE40646)/Homer	RGAGAGAG	1	-1.95	0.8066	51	0.1541	6500.9	0.1326
bcd(Homeobox)/Embryo-Bcd-ChIP-Seq(GSE86966)/Homer	VNNGGATTADNN	1	-1.501	0.947	43	0.1299	5647	0.1152
Unknown6/Drosophila-Promoters/Homer	AATTTTAAAA	1	-1.457	0.947	57	0.1722	7663.9	0.1563
Dorsal(RHD)/Embryo-dl-ChIP-Seq(GSE65441)/Homer	GGGAAAAMCCCG	1	-1.441	0.947	8	0.0242	869.7	0.0177
E-box/Drosophila-Promoters/Homer	AACAGCTGTTHN	1	-1.424	0.947	10	0.0302	1135.2	0.0232
Unknown3/Drosophila-Promoters/Homer	ACVAKCTGGCAGCGC	1	-1.269	0.947	5	0.0151	524.4	0.0107
DREF/Drosophila-Promoters/Homer	AVYTATCGATAD	1	-1.06	0.947	6	0.0181	709.5	0.0145
Unknown4/Drosophila-Promoters/Homer	AAAAATACCRMA	1	-0.7564	0.947	8	0.0242	1105	0.0225
M1BP(Zf)/S2R+-M1BP-ChIP-Seq(GSE49842)/Homer	CAGTGTGACCGT	1	-0.6319	0.947	7	0.0211	1017.9	0.0208
Unknown5/Drosophila-Promoters/Homer	GCTGATAASV	1	-0.36	0.9884	24	0.0725	3872.4	0.079
Unknown2/Drosophila-Promoters/Homer	CATCMCTA	1	-0.3408	0.9884	16	0.0483	2650.9	0.0541
Unknown1(NR/Ini-like)/Drosophila-Promoters/Homer	MYGGTCACACTG	1	-0.237	0.9884	5	0.0151	976.5	0.0199
Initiator/Drosophila-Promoters/Homer	NTCAGTYG	1	-0.05921	1	59	0.1782	10377.4	0.2117
dHNF4(NR)/Fly-HNF4-ChIP-Seq(GSE73675)/Homer	GGTCCAAAGTCCAMT	1	0	1	0	0	227	0.0046
TATA-box/Drosophila-Promoters/Homer	CTATAAAAGCSV	1	0	1	0	0	571.1	0.0116
Epidermis_1_RA
Trl(Zf)/S2-GAGAfactor-ChIP-Seq(GSE40646)/Homer	RGAGAGAG	0.0001	-10.73	0.0004	7277	0.1519	6953.3	0.1453
Zelda(Zf)/Embryo-zld-ChIP-Seq(GSE65441)/Homer	KBCTACCTGW	0.1	-3.672	0.2161	1166	0.0243	1100.7	0.023
Initiator/Drosophila-Promoters/Homer	NTCAGTYG	1	-1.408	1	10009	0.209	9938.6	0.2077
M1BP(Zf)/S2R+-M1BP-ChIP-Seq(GSE49842)/Homer	CAGTGTGACCGT	1	-0.9557	1	926	0.0193	916.2	0.0191
caudal(Homeobox)/Drosophila-Embryos-ChIP-Chip(modEncode)/Homer	GGYCATAAAW	1	-0.9289	1	7780	0.1625	7751.5	0.162
Dorsal(RHD)/Embryo-dl-ChIP-Seq(GSE65441)/Homer	GGGAAAAMCCCG	1	-0.6119	1	910	0.019	912.7	0.0191
bcd(Homeobox)/Embryo-Bcd-ChIP-Seq(GSE86966)/Homer	VNNGGATTADNN	1	-0.4534	1	5768	0.1204	5787.9	0.121
Unknown2/Drosophila-Promoters/Homer	CATCMCTA	1	-0.3131	1	2620	0.0547	2648.3	0.0553
Unknown4/Drosophila-Promoters/Homer	AAAAATACCRMA	1	-0.3088	1	951	0.0199	969.5	0.0203
dHNF4(NR)/Fly-HNF4-ChIP-Seq(GSE73675)/Homer	GGTCCAAAGTCCAMT	1	-0.2666	1	205	0.0043	215.4	0.0045
Unknown1(NR/Ini-like)/Drosophila-Promoters/Homer	MYGGTCACACTG	1	-0.2651	1	841	0.0176	861.6	0.018
Unknown6/Drosophila-Promoters/Homer	AATTTTAAAA	1	-0.07641	1	7614	0.159	7723.5	0.1614
DREF/Drosophila-Promoters/Homer	AVYTATCGATAD	1	-0.002772	1	636	0.0133	707.2	0.0148
Unknown5/Drosophila-Promoters/Homer	GCTGATAASV	1	-0.001764	1	3652	0.0763	3821	0.0799
Unknown3/Drosophila-Promoters/Homer	ACVAKCTGGCAGCGC	1	-8.3e-05	1	412	0.0086	492.9	0.0103
E-box/Drosophila-Promoters/Homer	AACAGCTGTTHN	1	-2e-06	1	1004	0.021	1156.7	0.0242
TATA-box/Drosophila-Promoters/Homer	CTATAAAAGCSV	1	0	1	460	0.0096	574.7	0.012
Epidermis_1_HYP3
DREF/Drosophila-Promoters/Homer	AVYTATCGATAD	0.01	-4.781	0.1427	6	0.0571	807.4	0.0166
Trl(Zf)/S2-GAGAfactor-ChIP-Seq(GSE40646)/Homer	RGAGAGAG	0.1	-2.5	0.6979	18	0.1714	5892	0.1214
Dorsal(RHD)/Embryo-dl-ChIP-Seq(GSE65441)/Homer	GGGAAAAMCCCG	0.1	-2.444	0.6979	4	0.0381	771.2	0.0159
Unknown3/Drosophila-Promoters/Homer	ACVAKCTGGCAGCGC	1	-1.29	1	2	0.019	476.8	0.0098
M1BP(Zf)/S2R+-M1BP-ChIP-Seq(GSE49842)/Homer	CAGTGTGACCGT	1	-1.043	1	3	0.0286	974.3	0.0201
Unknown5/Drosophila-Promoters/Homer	GCTGATAASV	1	-0.9575	1	10	0.0952	4065.7	0.0837
E-box/Drosophila-Promoters/Homer	AACAGCTGTTHN	1	-0.8589	1	3	0.0286	1096.6	0.0226
Zelda(Zf)/Embryo-zld-ChIP-Seq(GSE65441)/Homer	KBCTACCTGW	1	-0.7888	1	3	0.0286	1150.1	0.0237
bcd(Homeobox)/Embryo-Bcd-ChIP-Seq(GSE86966)/Homer	VNNGGATTADNN	1	-0.75	1	13	0.1238	5733.8	0.1181
caudal(Homeobox)/Drosophila-Embryos-ChIP-Chip(modEncode)/Homer	GGYCATAAAW	1	-0.4894	1	18	0.1714	8658.5	0.1783
Unknown1(NR/Ini-like)/Drosophila-Promoters/Homer	MYGGTCACACTG	1	-0.4755	1	2	0.019	968.7	0.02
Unknown6/Drosophila-Promoters/Homer	AATTTTAAAA	1	-0.3863	1	20	0.1905	9944.8	0.2048
Unknown4/Drosophila-Promoters/Homer	AAAAATACCRMA	1	-0.2313	1	2	0.019	1352.3	0.0279
Initiator/Drosophila-Promoters/Homer	NTCAGTYG	1	-0.02823	1	15	0.1429	10275.1	0.2116
Unknown2/Drosophila-Promoters/Homer	CATCMCTA	1	-0.0255	1	2	0.019	2517	0.0518
dHNF4(NR)/Fly-HNF4-ChIP-Seq(GSE73675)/Homer	GGTCCAAAGTCCAMT	1	0	1	0	0	195.8	0.004
TATA-box/Drosophila-Promoters/Homer	CTATAAAAGCSV	1	0	1	0	0	629.2	0.013
Epidermis_1_HYP5
Trl(Zf)/S2-GAGAfactor-ChIP-Seq(GSE40646)/Homer	RGAGAGAG	1e-11	-26.69	0	4969	0.1738	4504.4	0.1587
Unknown5/Drosophila-Promoters/Homer	GCTGATAASV	0.1	-3.732	0.2034	2330	0.0815	2224	0.0783
DREF/Drosophila-Promoters/Homer	AVYTATCGATAD	0.1	-2.859	0.325	433	0.0151	398.9	0.0141
Dorsal(RHD)/Embryo-dl-ChIP-Seq(GSE65441)/Homer	GGGAAAAMCCCG	1	-2.281	0.4341	548	0.0192	516	0.0182
Initiator/Drosophila-Promoters/Homer	NTCAGTYG	1	-2.246	0.4341	6008	0.2101	5879.1	0.2071
dHNF4(NR)/Fly-HNF4-ChIP-Seq(GSE73675)/Homer	GGTCCAAAGTCCAMT	1	-2.146	0.4341	126	0.0044	112.9	0.004
E-box/Drosophila-Promoters/Homer	AACAGCTGTTHN	1	-2.139	0.4341	745	0.0261	708.2	0.0249
Unknown1(NR/Ini-like)/Drosophila-Promoters/Homer	MYGGTCACACTG	1	-1.432	0.5076	619	0.0216	597.3	0.021
M1BP(Zf)/S2R+-M1BP-ChIP-Seq(GSE49842)/Homer	CAGTGTGACCGT	1	-0.3384	1	618	0.0216	627.4	0.0221
Unknown6/Drosophila-Promoters/Homer	AATTTTAAAA	1	-0.3318	1	3518	0.123	3525	0.1242
Unknown4/Drosophila-Promoters/Homer	AAAAATACCRMA	1	-0.2543	1	514	0.018	527	0.0186
bcd(Homeobox)/Embryo-Bcd-ChIP-Seq(GSE86966)/Homer	VNNGGATTADNN	1	-0.1605	1	3229	0.1129	3261.4	0.1149
caudal(Homeobox)/Drosophila-Embryos-ChIP-Chip(modEncode)/Homer	GGYCATAAAW	1	-0.1455	1	4103	0.1435	4138	0.1458
Unknown2/Drosophila-Promoters/Homer	CATCMCTA	1	-0.1226	1	1644	0.0575	1679.6	0.0592
Unknown3/Drosophila-Promoters/Homer	ACVAKCTGGCAGCGC	1	-0.1025	1	328	0.0115	349	0.0123
TATA-box/Drosophila-Promoters/Homer	CTATAAAAGCSV	1	-0.001291	1	251	0.0088	299.2	0.0105
Zelda(Zf)/Embryo-zld-ChIP-Seq(GSE65441)/Homer	KBCTACCTGW	1	-9.6e-05	1	624	0.0218	715.2	0.0252
Germ_Cell_RA
Zelda(Zf)/Embryo-zld-ChIP-Seq(GSE65441)/Homer	KBCTACCTGW	1e-37	-87.23	0	1096	0.038	715.4	0.0252
Trl(Zf)/S2-GAGAfactor-ChIP-Seq(GSE40646)/Homer	RGAGAGAG	1e-35	-81.48	0	5570	0.1933	4693.3	0.1654
Unknown1(NR/Ini-like)/Drosophila-Promoters/Homer	MYGGTCACACTG	1e-12	-29.15	0	805	0.0279	609.8	0.0215
DREF/Drosophila-Promoters/Homer	AVYTATCGATAD	1e-11	-25.64	0	531	0.0184	385.6	0.0136
M1BP(Zf)/S2R+-M1BP-ChIP-Seq(GSE49842)/Homer	CAGTGTGACCGT	1e-10	-25.12	0	847	0.0294	659.1	0.0232
Unknown4/Drosophila-Promoters/Homer	AAAAATACCRMA	1e-06	-14.15	0	598	0.0208	481.7	0.017
caudal(Homeobox)/Drosophila-Embryos-ChIP-Chip(modEncode)/Homer	GGYCATAAAW	0.0001	-11.51	0	4148	0.1439	3839.3	0.1353
Unknown2/Drosophila-Promoters/Homer	CATCMCTA	0.001	-8.363	0.0005	1847	0.0641	1679.8	0.0592
E-box/Drosophila-Promoters/Homer	AACAGCTGTTHN	0.01	-5.204	0.0104	813	0.0282	732.2	0.0258
Unknown5/Drosophila-Promoters/Homer	GCTGATAASV	0.1	-3.56	0.0483	2320	0.0805	2199.6	0.0775
Dorsal(RHD)/Embryo-dl-ChIP-Seq(GSE65441)/Homer	GGGAAAAMCCCG	0.1	-3.13	0.0676	554	0.0192	507.9	0.0179
Unknown3/Drosophila-Promoters/Homer	ACVAKCTGGCAGCGC	1	-2.211	0.1553	402	0.014	373	0.0131
dHNF4(NR)/Fly-HNF4-ChIP-Seq(GSE73675)/Homer	GGTCCAAAGTCCAMT	1	-1.594	0.2657	123	0.0043	112.7	0.004
Unknown6/Drosophila-Promoters/Homer	AATTTTAAAA	1	-1.237	0.3524	3272	0.1135	3193.6	0.1125
Initiator/Drosophila-Promoters/Homer	NTCAGTYG	1	-0.9265	0.4487	6008	0.2085	5900	0.2079
bcd(Homeobox)/Embryo-Bcd-ChIP-Seq(GSE86966)/Homer	VNNGGATTADNN	1	-0.1193	0.943	3112	0.108	3128.8	0.1102
TATA-box/Drosophila-Promoters/Homer	CTATAAAAGCSV	1	-2e-06	1	242	0.0084	315.6	0.0111
Germ_Cell_HYP3
caudal(Homeobox)/Drosophila-Embryos-ChIP-Chip(modEncode)/Homer	GGYCATAAAW	0.001	-7.692	0.0078	28	0.3011	7911.4	0.1594
E-box/Drosophila-Promoters/Homer	AACAGCTGTTHN	0.1	-2.563	0.6549	5	0.0538	1208.3	0.0243
Unknown3/Drosophila-Promoters/Homer	ACVAKCTGGCAGCGC	0.1	-2.542	0.6549	3	0.0323	532.4	0.0107
Unknown4/Drosophila-Promoters/Homer	AAAAATACCRMA	1	-1.954	0.6549	4	0.043	1070.4	0.0216
bcd(Homeobox)/Embryo-Bcd-ChIP-Seq(GSE86966)/Homer	VNNGGATTADNN	1	-1.913	0.6549	15	0.1613	5984.1	0.1205
Unknown6/Drosophila-Promoters/Homer	AATTTTAAAA	1	-1.375	0.7162	18	0.1935	8109.5	0.1634
Unknown1(NR/Ini-like)/Drosophila-Promoters/Homer	MYGGTCACACTG	1	-1.253	0.7162	3	0.0323	994.9	0.02
M1BP(Zf)/S2R+-M1BP-ChIP-Seq(GSE49842)/Homer	CAGTGTGACCGT	1	-1.253	0.7162	3	0.0323	994.2	0.02
Zelda(Zf)/Embryo-zld-ChIP-Seq(GSE65441)/Homer	KBCTACCTGW	1	-0.9431	0.7356	3	0.0323	1197.2	0.0241
Dorsal(RHD)/Embryo-dl-ChIP-Seq(GSE65441)/Homer	GGGAAAAMCCCG	1	-0.6525	0.8853	2	0.0215	928.1	0.0187
DREF/Drosophila-Promoters/Homer	AVYTATCGATAD	1	-0.3679	1	1	0.0108	625	0.0126
Trl(Zf)/S2-GAGAfactor-ChIP-Seq(GSE40646)/Homer	RGAGAGAG	1	-0.3044	1	11	0.1183	6766.1	0.1363
Unknown2/Drosophila-Promoters/Homer	CATCMCTA	1	-0.2903	1	4	0.043	2689.1	0.0542
Initiator/Drosophila-Promoters/Homer	NTCAGTYG	1	-0.1206	1	14	0.1505	9636.2	0.1941
Unknown5/Drosophila-Promoters/Homer	GCTGATAASV	1	-0.0723	1	4	0.043	3781.3	0.0762
dHNF4(NR)/Fly-HNF4-ChIP-Seq(GSE73675)/Homer	GGTCCAAAGTCCAMT	1	0	1	0	0	204.2	0.0041
TATA-box/Drosophila-Promoters/Homer	CTATAAAAGCSV	1	0	1	0	0	585.7	0.0118
Germ_Cell_HYP5
Trl(Zf)/S2-GAGAfactor-ChIP-Seq(GSE40646)/Homer	RGAGAGAG	0.1	-2.819	1	21	0.1628	5565.1	0.114
Zelda(Zf)/Embryo-zld-ChIP-Seq(GSE65441)/Homer	KBCTACCTGW	0.1	-2.548	1	6	0.0465	1122.4	0.023
DREF/Drosophila-Promoters/Homer	AVYTATCGATAD	1	-1.878	1	4	0.031	780.8	0.016
Unknown3/Drosophila-Promoters/Homer	ACVAKCTGGCAGCGC	1	-0.9912	1	2	0.0155	489.9	0.01
M1BP(Zf)/S2R+-M1BP-ChIP-Seq(GSE49842)/Homer	CAGTGTGACCGT	1	-0.8359	1	3	0.0233	911.2	0.0187
E-box/Drosophila-Promoters/Homer	AACAGCTGTTHN	1	-0.6434	1	3	0.0233	1048.2	0.0215
Initiator/Drosophila-Promoters/Homer	NTCAGTYG	1	-0.5276	1	26	0.2016	10077.5	0.2065
bcd(Homeobox)/Embryo-Bcd-ChIP-Seq(GSE86966)/Homer	VNNGGATTADNN	1	-0.5087	1	15	0.1163	5889.3	0.1207
Unknown5/Drosophila-Promoters/Homer	GCTGATAASV	1	-0.32	1	9	0.0698	3953.2	0.081
caudal(Homeobox)/Drosophila-Embryos-ChIP-Chip(modEncode)/Homer	GGYCATAAAW	1	-0.2145	1	19	0.1473	8414.5	0.1724
Unknown2/Drosophila-Promoters/Homer	CATCMCTA	1	-0.1903	1	5	0.0388	2616.9	0.0536
Unknown4/Drosophila-Promoters/Homer	AAAAATACCRMA	1	-0.187	1	2	0.0155	1202.8	0.0246
Dorsal(RHD)/Embryo-dl-ChIP-Seq(GSE65441)/Homer	GGGAAAAMCCCG	1	-0.1251	1	1	0.0078	803.8	0.0165
Unknown6/Drosophila-Promoters/Homer	AATTTTAAAA	1	-0.08913	1	18	0.1395	8849.2	0.1813
Unknown1(NR/Ini-like)/Drosophila-Promoters/Homer	MYGGTCACACTG	1	-0.08676	1	1	0.0078	932.7	0.0191
dHNF4(NR)/Fly-HNF4-ChIP-Seq(GSE73675)/Homer	GGTCCAAAGTCCAMT	1	0	1	0	0	198.9	0.0041
TATA-box/Drosophila-Promoters/Homer	CTATAAAAGCSV	1	0	1	0	0	595.9	0.0122
Muscle_2_RA
Trl(Zf)/S2-GAGAfactor-ChIP-Seq(GSE40646)/Homer	RGAGAGAG	1e-20	-47.28	0	5576	0.1701	4932.5	0.1513
Zelda(Zf)/Embryo-zld-ChIP-Seq(GSE65441)/Homer	KBCTACCTGW	1e-12	-28.45	0	965	0.0294	759	0.0233
Initiator/Drosophila-Promoters/Homer	NTCAGTYG	1e-06	-14.68	0	7008	0.2138	6614.4	0.2028
M1BP(Zf)/S2R+-M1BP-ChIP-Seq(GSE49842)/Homer	CAGTGTGACCGT	0.1	-3.718	0.1032	727	0.0222	672.3	0.0206
Unknown1(NR/Ini-like)/Drosophila-Promoters/Homer	MYGGTCACACTG	0.1	-3.663	0.1032	692	0.0211	639.5	0.0196
caudal(Homeobox)/Drosophila-Embryos-ChIP-Chip(modEncode)/Homer	GGYCATAAAW	0.1	-3.612	0.1032	5206	0.1589	5054.1	0.155
Unknown3/Drosophila-Promoters/Homer	ACVAKCTGGCAGCGC	1	-1.634	0.4738	398	0.0121	379.2	0.0116
E-box/Drosophila-Promoters/Homer	AACAGCTGTTHN	1	-1.61	0.4738	829	0.0253	802	0.0246
Unknown4/Drosophila-Promoters/Homer	AAAAATACCRMA	1	-1.368	0.481	652	0.0199	632.9	0.0194
Dorsal(RHD)/Embryo-dl-ChIP-Seq(GSE65441)/Homer	GGGAAAAMCCCG	1	-1.085	0.5742	651	0.0199	637.6	0.0196
Unknown2/Drosophila-Promoters/Homer	CATCMCTA	1	-0.7222	0.7506	1863	0.0568	1852.9	0.0568
DREF/Drosophila-Promoters/Homer	AVYTATCGATAD	1	-0.566	0.8044	487	0.0149	488.3	0.015
Unknown6/Drosophila-Promoters/Homer	AATTTTAAAA	1	-0.1503	1	4579	0.1397	4624.6	0.1418
dHNF4(NR)/Fly-HNF4-ChIP-Seq(GSE73675)/Homer	GGTCCAAAGTCCAMT	1	-0.01833	1	140	0.0043	165.4	0.0051
Unknown5/Drosophila-Promoters/Homer	GCTGATAASV	1	-0.01709	1	2570	0.0784	2661.1	0.0816
bcd(Homeobox)/Embryo-Bcd-ChIP-Seq(GSE86966)/Homer	VNNGGATTADNN	1	-0.01577	1	3659	0.1117	3764.6	0.1154
TATA-box/Drosophila-Promoters/Homer	CTATAAAAGCSV	1	-1e-06	1	292	0.0089	379.9	0.0116
Muscle_2_HYP3
Trl(Zf)/S2-GAGAfactor-ChIP-Seq(GSE40646)/Homer	RGAGAGAG	1e-15	-35.7	0	5797	0.1609	5224.3	0.1457
caudal(Homeobox)/Drosophila-Embryos-ChIP-Chip(modEncode)/Homer	GGYCATAAAW	0.001	-7.179	0.0065	6502	0.1805	6244.5	0.1741
M1BP(Zf)/S2R+-M1BP-ChIP-Seq(GSE49842)/Homer	CAGTGTGACCGT	0.01	-5.429	0.0249	785	0.0218	711.7	0.0198
Dorsal(RHD)/Embryo-dl-ChIP-Seq(GSE65441)/Homer	GGGAAAAMCCCG	0.1	-3.15	0.1822	746	0.0207	697.2	0.0194
Initiator/Drosophila-Promoters/Homer	NTCAGTYG	1	-2.201	0.3762	7514	0.2086	7386.7	0.206
Unknown4/Drosophila-Promoters/Homer	AAAAATACCRMA	1	-1.543	0.6056	865	0.024	838.2	0.0234
Unknown1(NR/Ini-like)/Drosophila-Promoters/Homer	MYGGTCACACTG	1	-0.7705	1	710	0.0197	704.2	0.0196
Unknown5/Drosophila-Promoters/Homer	GCTGATAASV	1	-0.6466	1	2800	0.0777	2790.6	0.0778
bcd(Homeobox)/Embryo-Bcd-ChIP-Seq(GSE86966)/Homer	VNNGGATTADNN	1	-0.3218	1	4109	0.1141	4127	0.1151
dHNF4(NR)/Fly-HNF4-ChIP-Seq(GSE73675)/Homer	GGTCCAAAGTCCAMT	1	-0.1355	1	143	0.004	156.7	0.0044
Unknown2/Drosophila-Promoters/Homer	CATCMCTA	1	-0.1089	1	1912	0.0531	1957.9	0.0546
DREF/Drosophila-Promoters/Homer	AVYTATCGATAD	1	-0.08482	1	586	0.0163	617.5	0.0172
E-box/Drosophila-Promoters/Homer	AACAGCTGTTHN	1	-0.01849	1	813	0.0226	869.5	0.0242
Unknown3/Drosophila-Promoters/Homer	ACVAKCTGGCAGCGC	1	-0.01082	1	361	0.01	404	0.0113
Zelda(Zf)/Embryo-zld-ChIP-Seq(GSE65441)/Homer	KBCTACCTGW	1	-0.003808	1	761	0.0211	832.6	0.0232
TATA-box/Drosophila-Promoters/Homer	CTATAAAAGCSV	1	-7.4e-05	1	392	0.0109	469.7	0.0131
Unknown6/Drosophila-Promoters/Homer	AATTTTAAAA	1	0	1	6402	0.1777	6757.7	0.1884
Muscle_2_HYP5
Trl(Zf)/S2-GAGAfactor-ChIP-Seq(GSE40646)/Homer	RGAGAGAG	0.01	-4.647	0.163	30	0.2206	7016.7	0.1431
Unknown3/Drosophila-Promoters/Homer	ACVAKCTGGCAGCGC	0.1	-4.242	0.163	5	0.0368	511.7	0.0104
Unknown2/Drosophila-Promoters/Homer	CATCMCTA	1	-1.631	1	10	0.0735	2632.2	0.0537
Zelda(Zf)/Embryo-zld-ChIP-Seq(GSE65441)/Homer	KBCTACCTGW	1	-1.325	1	5	0.0368	1248.3	0.0255
M1BP(Zf)/S2R+-M1BP-ChIP-Seq(GSE49842)/Homer	CAGTGTGACCGT	1	-1.252	1	4	0.0294	975.9	0.0199
E-box/Drosophila-Promoters/Homer	AACAGCTGTTHN	1	-0.9599	1	4	0.0294	1130.1	0.023
bcd(Homeobox)/Embryo-Bcd-ChIP-Seq(GSE86966)/Homer	VNNGGATTADNN	1	-0.8113	1	16	0.1176	5451.1	0.1111
Dorsal(RHD)/Embryo-dl-ChIP-Seq(GSE65441)/Homer	GGGAAAAMCCCG	1	-0.7434	1	3	0.0221	927.6	0.0189
Initiator/Drosophila-Promoters/Homer	NTCAGTYG	1	-0.4414	1	27	0.1985	10214.1	0.2082
Unknown6/Drosophila-Promoters/Homer	AATTTTAAAA	1	-0.3947	1	16	0.1176	6258.2	0.1276
Unknown5/Drosophila-Promoters/Homer	GCTGATAASV	1	-0.3112	1	9	0.0662	3793.7	0.0773
DREF/Drosophila-Promoters/Homer	AVYTATCGATAD	1	-0.2362	1	1	0.0074	559.7	0.0114
Unknown4/Drosophila-Promoters/Homer	AAAAATACCRMA	1	-0.09424	1	1	0.0074	861.5	0.0176
caudal(Homeobox)/Drosophila-Embryos-ChIP-Chip(modEncode)/Homer	GGYCATAAAW	1	-0.06871	1	14	0.1029	7023.3	0.1432
Unknown1(NR/Ini-like)/Drosophila-Promoters/Homer	MYGGTCACACTG	1	-0.06488	1	1	0.0074	988.8	0.0202
dHNF4(NR)/Fly-HNF4-ChIP-Seq(GSE73675)/Homer	GGTCCAAAGTCCAMT	1	0	1	0	0	229.1	0.0047
TATA-box/Drosophila-Promoters/Homer	CTATAAAAGCSV	1	0	1	0	0	485.5	0.0099
Neuronal_lineage_1_RA
Zelda(Zf)/Embryo-zld-ChIP-Seq(GSE65441)/Homer	KBCTACCTGW	1e-16	-38	0	976	0.0303	737.1	0.023
Trl(Zf)/S2-GAGAfactor-ChIP-Seq(GSE40646)/Homer	RGAGAGAG	1e-05	-13.08	0	5283	0.1643	4961.4	0.1549
caudal(Homeobox)/Drosophila-Embryos-ChIP-Chip(modEncode)/Homer	GGYCATAAAW	1e-05	-11.93	0	5312	0.1652	5005.7	0.1563
M1BP(Zf)/S2R+-M1BP-ChIP-Seq(GSE49842)/Homer	CAGTGTGACCGT	0.1	-2.433	0.3731	702	0.0218	664.6	0.0207
Unknown1(NR/Ini-like)/Drosophila-Promoters/Homer	MYGGTCACACTG	1	-1.996	0.4619	680	0.0211	649.6	0.0203
bcd(Homeobox)/Embryo-Bcd-ChIP-Seq(GSE86966)/Homer	VNNGGATTADNN	1	-0.5317	1	3684	0.1145	3681.7	0.1149
DREF/Drosophila-Promoters/Homer	AVYTATCGATAD	1	-0.516	1	475	0.0148	478.5	0.0149
Dorsal(RHD)/Embryo-dl-ChIP-Seq(GSE65441)/Homer	GGGAAAAMCCCG	1	-0.3822	1	658	0.0205	667	0.0208
Initiator/Drosophila-Promoters/Homer	NTCAGTYG	1	-0.2238	1	6619	0.2058	6652.3	0.2077
Unknown4/Drosophila-Promoters/Homer	AAAAATACCRMA	1	-0.2013	1	649	0.0202	669.7	0.0209
Unknown5/Drosophila-Promoters/Homer	GCTGATAASV	1	-0.2004	1	2497	0.0776	2530.5	0.079
E-box/Drosophila-Promoters/Homer	AACAGCTGTTHN	1	-0.1902	1	733	0.0228	755.4	0.0236
Unknown2/Drosophila-Promoters/Homer	CATCMCTA	1	-0.1077	1	1822	0.0567	1867.1	0.0583
dHNF4(NR)/Fly-HNF4-ChIP-Seq(GSE73675)/Homer	GGTCCAAAGTCCAMT	1	-0.05903	1	133	0.0041	151.3	0.0047
Unknown6/Drosophila-Promoters/Homer	AATTTTAAAA	1	-0.001502	1	4663	0.145	4832.8	0.1509
Unknown3/Drosophila-Promoters/Homer	ACVAKCTGGCAGCGC	1	-0.000534	1	322	0.01	382.4	0.0119
TATA-box/Drosophila-Promoters/Homer	CTATAAAAGCSV	1	0	1	299	0.0093	392.3	0.0122
Neuronal_lineage_1_HYP3
DREF/Drosophila-Promoters/Homer	AVYTATCGATAD	0.01	-4.763	0.1452	3	0.1111	754.4	0.0157
Zelda(Zf)/Embryo-zld-ChIP-Seq(GSE65441)/Homer	KBCTACCTGW	0.1	-3.623	0.2269	3	0.1111	1159	0.0241
caudal(Homeobox)/Drosophila-Embryos-ChIP-Chip(modEncode)/Homer	GGYCATAAAW	1	-0.3945	1	4	0.1481	7938.4	0.1653
Trl(Zf)/S2-GAGAfactor-ChIP-Seq(GSE40646)/Homer	RGAGAGAG	1	-0.3895	1	3	0.1111	6039.3	0.1257
Unknown6/Drosophila-Promoters/Homer	AATTTTAAAA	1	-0.2921	1	4	0.1481	8698.4	0.1811
bcd(Homeobox)/Embryo-Bcd-ChIP-Seq(GSE86966)/Homer	VNNGGATTADNN	1	-0.1406	1	2	0.0741	6017.4	0.1253
Unknown5/Drosophila-Promoters/Homer	GCTGATAASV	1	-0.09267	1	1	0.037	4125.4	0.0859
Initiator/Drosophila-Promoters/Homer	NTCAGTYG	1	-0.009688	1	2	0.0741	10708	0.223
dHNF4(NR)/Fly-HNF4-ChIP-Seq(GSE73675)/Homer	GGTCCAAAGTCCAMT	1	0	1	0	0	223.3	0.0046
Dorsal(RHD)/Embryo-dl-ChIP-Seq(GSE65441)/Homer	GGGAAAAMCCCG	1	0	1	0	0	826.8	0.0172
E-box/Drosophila-Promoters/Homer	AACAGCTGTTHN	1	0	1	0	0	1154.3	0.024
Unknown1(NR/Ini-like)/Drosophila-Promoters/Homer	MYGGTCACACTG	1	0	1	0	0	1074.3	0.0224
M1BP(Zf)/S2R+-M1BP-ChIP-Seq(GSE49842)/Homer	CAGTGTGACCGT	1	0	1	0	0	1096	0.0228
TATA-box/Drosophila-Promoters/Homer	CTATAAAAGCSV	1	0	1	0	0	627.5	0.0131
Unknown2/Drosophila-Promoters/Homer	CATCMCTA	1	0	1	0	0	2714.2	0.0565
Unknown3/Drosophila-Promoters/Homer	ACVAKCTGGCAGCGC	1	0	1	0	0	445.3	0.0093
Unknown4/Drosophila-Promoters/Homer	AAAAATACCRMA	1	0	1	0	0	1128.1	0.0235
Neuronal_lineage_1_HYP5
Unknown3/Drosophila-Promoters/Homer	ACVAKCTGGCAGCGC	0.1	-2.818	1	3	0.0349	506.6	0.0103
Zelda(Zf)/Embryo-zld-ChIP-Seq(GSE65441)/Homer	KBCTACCTGW	1	-1.927	1	4	0.0465	1157.5	0.0236
M1BP(Zf)/S2R+-M1BP-ChIP-Seq(GSE49842)/Homer	CAGTGTGACCGT	1	-1.401	1	3	0.0349	980.4	0.02
Trl(Zf)/S2-GAGAfactor-ChIP-Seq(GSE40646)/Homer	RGAGAGAG	1	-1.248	1	14	0.1628	6731.3	0.1371
caudal(Homeobox)/Drosophila-Embryos-ChIP-Chip(modEncode)/Homer	GGYCATAAAW	1	-0.7667	1	13	0.1512	7038.6	0.1434
Initiator/Drosophila-Promoters/Homer	NTCAGTYG	1	-0.7162	1	18	0.2093	9985.9	0.2034
Unknown1(NR/Ini-like)/Drosophila-Promoters/Homer	MYGGTCACACTG	1	-0.7161	1	2	0.0233	934.2	0.019
Unknown5/Drosophila-Promoters/Homer	GCTGATAASV	1	-0.5333	1	6	0.0698	3517.3	0.0717
E-box/Drosophila-Promoters/Homer	AACAGCTGTTHN	1	-0.512	1	2	0.0233	1147	0.0234
Unknown2/Drosophila-Promoters/Homer	CATCMCTA	1	-0.3613	1	4	0.0465	2679.8	0.0546
Unknown6/Drosophila-Promoters/Homer	AATTTTAAAA	1	-0.2732	1	10	0.1163	6749.6	0.1375
Unknown4/Drosophila-Promoters/Homer	AAAAATACCRMA	1	-0.2399	1	1	0.0116	874.4	0.0178
Dorsal(RHD)/Embryo-dl-ChIP-Seq(GSE65441)/Homer	GGGAAAAMCCCG	1	-0.2291	1	1	0.0116	897.2	0.0183
bcd(Homeobox)/Embryo-Bcd-ChIP-Seq(GSE86966)/Homer	VNNGGATTADNN	1	-0.17	1	7	0.0814	5373.5	0.1095
dHNF4(NR)/Fly-HNF4-ChIP-Seq(GSE73675)/Homer	GGTCCAAAGTCCAMT	1	0	1	0	0	224.3	0.0046
DREF/Drosophila-Promoters/Homer	AVYTATCGATAD	1	0	1	0	0	599	0.0122
TATA-box/Drosophila-Promoters/Homer	CTATAAAAGCSV	1	0	1	0	0	489.3	0.01
