## Supplementary material for "Single-cell analysis of chromatin accessibility and gene expression in *Drosophila melanogaster* embryos following hypoxia treatment": Table S5

### Sheet: S5. r_Prom vs Cell proportion
Table S5. Promoter accessibility and proportion of cells in each cluster
Cluster_Name	# of Cells per Cluster			Cell Proportion		# of Promoters						Correlation Coefficiency between cell proportion and # of Promoters
				Proportional Fold_Change		Changes in Promoter Accessibility (HYP3)			Changes in Promoter Accessibility (HYP5)			HYP3			HYP5
	RA	HYP3	HFP5	HYP3 vs RA	HYP5 vs RA	Total	#Increase	#Decrease	Total	#Increase	#Decrease	Total	Up-regulated	Down-regulated	Total	Up-regulated	Down-regulated
Blastoderm	342	239	462	-1.67808	-1.39188	74	40	34	330	159	171	-0.316582	-0.282967	-0.363682	-0.411333	-0.397473	-0.424699
Ectoderm_1	1870	1784	2296	-1.22922	-1.5314	773	459	314	955	468	487	Correlation coefficiency between # of cell/cluster and # of DEGs/cluster
Ectoderm_2	767	926	1730	1.02951	1.19959	235	125	110	609	314	295
Ectoderm_3	877	566	406	-1.81705	-4.06155	312	188	124	391	200	191	HYP3			HYP5
Ectoderm_4	589	402	244	-1.7182	-4.53883	761	443	318	533	284	249	Total	Up-regulated	Down-regulated	Total	Up-regulated	Down-regulated
Ectoderm_5	643	904	401	1.19887	-3.01499	1294	792	502	620	304	316	0.630056	0.618057	0.642188	0.628695	0.629501	0.626488
Ectoderm_6	292	280	358	-1.22295	-1.53362	65	30	35	106	56	50
Epidermis_1	104	256	495	2.09905	2.53136	0	0	0	1	1	0
Epidermis_2	171	299	722	1.49105	2.24555	13	8	5	221	107	114
Gap	556	510	674	-1.27846	-1.55108	65	27	38	142	63	79
Germ_cell	666	125	254	-6.24811	-4.93014	209	69	140	323	142	181
Hindgut_proper_primordium	164	226	339	1.17512	1.09935	0	0	0	1	1	0
Muscle_precursor_1	137	318	687	1.97935	2.66697	0	0	0	4	1	3
Muscle_precursor_2	69	293	1056	3.62105	8.13947	0	0	0	11	9	2
Muscle_1	21	42	161	1.70548	4.07744	0	0	0	0	0	0
Muscle_2	192	407	951	1.80763	2.63427	84	42	42	400	187	213
Muscle_3	57	173	472	2.58814	4.40401	0	0	0	27	21	6
Muscle_4	38	129	505	2.89482	7.06788	0	0	0	4	4	0
Neuronal_lineage_1	388	1208	1052	2.65492	1.442	272	113	159	105	56	49
Neuronal_lineage_2	105	483	1422	3.9226	7.20264	0	0	0	0	0	0
Neuronal_lineage_3	954	969	2153	-1.15454	1.20026	1164	679	485	1528	787	741
Sensory_complex	402	489	842	1.03729	1.11395	1	0	1	28	14	14
Cluster_Name
Blastoderm
Ectoderm_1
Ectoderm_2
Ectoderm_3
Ectoderm_4
Ectoderm_5
Ectoderm_6
Epidermis_1
Epidermis_2
Gap
Germ_cell
Hindgut_proper_primordium
Muscle_precursor_1
Muscle_precursor_2
Muscle_1
Muscle_2
Muscle_3
Muscle_4
Neuronal_lineage_1
Neuronal_lineage_2
Neuronal_lineage_3
Sensory_complex
