## Supplementary material for "Single-cell analysis of chromatin accessibility and gene expression in *Drosophila melanogaster* embryos following hypoxia treatment": Table S6

### Sheet: S6. Summary (Promoter_DEG)
Table S6. Summary of correlation between edgeR_DEGs and edgeR_Promoters in each cluster
Supplementary_#	Cluster_Name	Changes in Promoter Accessibility (HYP3)			Changes in Promoter Accessibility (HYP5)			Correlation between DEGs and Promoter accessibility (HYP3)					Correlation between DEGs and Promoter accessibility (HYP5)					Overlaps between HYP3 and HYP5		Correlation between DEGs and Promoter accessibility (HYP3)					Correlation between DEGs and Promoter accessibility (HYP5)					Overlaps between HYP3 and HYP5
		Total	#Increase	#Decrease	Total	#Increase	#Decrease	r	#Total	#Increase	#Decrease	#Opposite	r	#Total	#Increase	#Decrease	#Opposite	#Increase	#Decrease	r	#Total	#Increase	#Decrease	#Opposite	r	#Total	#Increase	#Decrease	#Opposite	#Increase	#Decrease	#Opposite
Supplementary_Table_1	Blastoderm	74	40	34	330	159	171	0.89	12	7	5	0	0.91	64	27	37	0			0.365861	84	25	27	32	0.358795	556	151	205	200	9	18	0
Supplementary_Table_2	Ectoderm_1	773	459	314	955	468	487	0.9	153	101	42	0	0.88	277	161	116	0			0.32439	930	302	276	352	0.414073	1768	619	544	605	161	166	1
Supplementary_Table_3	Ectoderm_2	235	125	110	609	314	295	0.9	45	26	19	0	0.91	167	83	84	0			0.374239	177	50	63	64	0.41791	1009	316	355	338	24	46	0
Supplementary_Table_4	Ectoderm_3	312	188	124	391	200	191	0.94	55	34	21	0	0.87	94	51	43	0	4	8	0.279639	446	120	154	172	0.400368	655	183	249	223	40	95	1
Supplementary_Table_5	Ectoderm_4	761	443	318	533	284	249	0.87	105	65	40	0	0.9	103	60	43	0	7	8	0.118662	798	196	245	357	0.398091	814	237	301	276	58	119	6
Supplementary_Table_6	Ectoderm_5	1294	792	502	620	304	316	0.87	135	82	53	0	0.92	98	52	46	0			0.011637	1101	230	340	531	0.384608	669	226	212	231	58	83	3
Supplementary_Table_7	Ectoderm_6	65	30	35	106	56	50	0.91	13	6	7	0	0.94	24	10	14	0			0.409572	54	15	24	15	0.311986	162	34	61	67	3	11	0
Supplementary_Table_8	Epidermis_1	ND	0	0	1	1	0	NA	ND	0	0	0	NA	ND	0	0	0			ND	0	0	0	0	0.389726	5	1	3	1	0	0	0
Supplementary_Table_9	Epidermis_2	13	8	5	221	107	114	1	2	1	1	0	0.92	42	22	20	0			0.706581	10	5	3	2	0.28736	358	85	132	141	1	2	0
Supplementary_Table_10	Gap	65	27	38	142	63	79	0.94	8	4	4	0	0.88	36	13	23	0			0.274366	54	19	18	17	0.301992	224	44	90	90	5	11	0
Supplementary_Table_11	Germ_cell	209	69	140	323	142	181	0.76	32	14	18	0	0.86	35	13	12	0	1	0	0.163517	340	80	133	127	0.336831	588	185	210	193	28	44	0
Supplementary_Table_12	Hindgut_proper_primordium	ND	0	0	1	1	0	NA	ND	0	0	0	NA	ND	0	0	0			ND	0	0	0	0	ND	0	0	0	0	0	0	0
Supplementary_Table_13	Muscle_precursor_1	ND	0	0	4	1	3	NA	ND	0	0	0	NA	1	0	1	0			NA	NA	NA	NA	NA	0.474089	6	2	3	1	0	0	0
Supplementary_Table_14	Muscle_precursor_2	ND	0	0	11	9	2	NA	ND	0	0	0	NA	1	1	0	0			NA	NA	NA	NA	NA	0.236087	33	18	4	11	0	0	0
Supplementary_Table_15	Muscle_1	ND	0	0	ND	0	0	NA	ND	0	0	0	NA	ND	0	0	0			NA	NA	NA	NA	NA	NA	NA	NA	NA	NA	0	0	0
Supplementary_Table_16	Muscle_2	84	42	42	400	187	213	0.95	10	5	5	0	0.91	80	41	39	0			0.4362	44	13	17	14	0.383438	773	245	268	260	8	15	0
Supplementary_Table_17	Muscle_3	ND	0	0	27	21	6	NA	ND	0	0	0	NA	1	1	0	0			ND	0	0	0	0	0.0700141	112	24	41	47	0	0	0
Supplementary_Table_18	Muscle_4	ND	0	0	4	4	0	NA	ND	0	0	0	NA	ND	0	0	0			NA	NA	NA	NA	NA	0.0766355	20	6	5	9	0	0	0
Supplementary_Table_19	Neuronal_lineage_1	272	113	159	105	56	49	0.63	40	3	37	0	0.88	20	11	9	0			-0.189195	304	21	123	160	0.321449	171	45	55	71	0	20	1
Supplementary_Table_20	Neuronal_lineage_2	ND	0	0	ND	0	0	NA	ND	0	0	0	NA	ND	0	0	0			NA	NA	NA	NA	NA	ND	0	0	0	0	0	0	0
Supplementary_Table_21	Neuronal_lineage_3	1164	679	485	1528	787	741	0.89	223	154	69	0	0.85	463	286	177	0			0.423549	806	300	252	254	0.465936	2142	821	684	637	205	185	1
Supplementary_Table_22	Sensory_complex	1	0	1	28	14	14	NA	ND	0	0	0	1	2	1	1	0			NA	0	0	0	0	0.0106711	43	10	7	26	0	0	0
Cut-off:		|FC|>1.5; p<0.05						|FC|>1.5; p<0.05 for both promoters and DEGs					|FC|>1.5; p<0.05 for both promoters and DEGs					|FC|>1.5; p<0.05 for both promoters and DEGs
Note: The core promoter is a component of the transcriptional control region of a gene. The core promoter typically comprises the region from −40 to +40 relative to the +1 transcription start site (TSS), and contains the information that directs the initiation of transcription by RNA polymerase II. The core promoter functions with the proximal promoter and enhancer regions, both of which contain …
